# Tumor-selective effects of active RAS inhibition in pancreatic ductal adenocarcinoma

**DOI:** 10.1101/2023.12.03.569791

**Authors:** Urszula N. Wasko, Jingjing Jiang, Alvaro Curiel-Garcia, Yingyun Wang, Bianca Lee, Margo Orlen, Kristina Drizyte-Miller, Marie Menard, Julien Dilly, Stephen A. Sastra, Carmine F. Palermo, Tanner Dalton, Marie C. Hasselluhn, Amanda R. Decker-Farrell, Stephanie Chang, Lingyan Jiang, Xing Wei, Yu C. Yang, Ciara Helland, Haley Courtney, Yevgeniy Gindin, Ruiping Zhao, Samantha B. Kemp, Cynthia Clendenin, Rina Sor, Will Vostrejs, Amber A. Amparo, Priya S. Hibshman, Matthew G. Rees, Melissa M. Ronan, Jennifer A. Roth, Basil Bakir, Michael A. Badgley, John A. Chabot, Michael D. Kluger, Gulam A. Manji, Elsa Quintana, Zhengping Wang, Jacqueline A. M. Smith, Matthew Holderfield, David Wildes, Andrew J. Aguirre, Channing J. Der, Robert H. Vonderheide, Ben Z. Stanger, Mallika Singh, Kenneth P. Olive

## Abstract

Broad-spectrum RAS inhibition holds the potential to benefit roughly a quarter of human cancer patients whose tumors are driven by RAS mutations. However, the impact of inhibiting RAS functions in normal tissues is not known. RMC-7977 is a highly selective inhibitor of the active (GTP-bound) forms of KRAS, HRAS, and NRAS, with affinity for both mutant and wild type (WT) variants. As >90% of human pancreatic ductal adenocarcinoma (PDAC) cases are driven by activating mutations in *KRAS*, we assessed the therapeutic potential of RMC-7977 in a comprehensive range of PDAC models, including human and murine cell lines, human patient-derived organoids, human PDAC explants, subcutaneous and orthotopic cell-line or patient derived xenografts, syngeneic allografts, and genetically engineered mouse models. We observed broad and pronounced anti-tumor activity across these models following direct RAS inhibition at doses and concentrations that were well-tolerated *in vivo*. Pharmacological analyses revealed divergent responses to RMC-7977 in tumor versus normal tissues. Treated tumors exhibited waves of apoptosis along with sustained proliferative arrest whereas normal tissues underwent only transient decreases in proliferation, with no evidence of apoptosis. Together, these data establish a strong preclinical rationale for the use of broad-spectrum RAS inhibition in the setting of PDAC.

---

Activating mutations in the three RAS oncogene isoforms (HRAS, KRAS, and NRAS) are associated with approximately 20% of human cancers^1,2^. KRAS is the predominant isoform mutated in cancer, including in more than 90% of pancreatic ductal adenocarcinomas (PDAC), a leading cause of cancer mortality in the United States^3^ and globally. Though RAS proteins were long regarded as “undruggable” targets, recent advances have led to the development and approval of agents that target one specific RAS variant, KRAS^G12C 4,5^. This strategy has shown promising efficacy in *KRAS^G12C^*-mutant tumors, including the small fraction (∼1%) of PDAC cases harboring this allele^6,7^. However, resistance arises quickly in the majority of patients treated with KRAS^G12C^ inhibitors and various alterations that include secondary RAS mutations and receptor tyrosine kinase (RTK)-mediated activation of wild type RAS pathway signaling have been identified in patients who have progressed on these inhibitors^8–10^. The FDA-approved KRAS^G12C^ inhibitors, as well as two recently-described inhibitors (one targeting KRAS^G12D^ and one with broader KRAS specificity), selectively target the inactive, GDP-bound state of KRAS and are consequently vulnerable mechanisms of resistance that increase levels of GTP-bound KRAS including activation of upstream RTKs^11–13^. Here we evaluated the pharmacology and anti-tumor activity of a mechanistically distinct preclinical inhibitor, RMC-7977, with selectivity for the active, GTP-bound forms of all RAS isoforms, mutant and wild type, in multiple preclinical models of PDAC. Holderfield et al.^14^ describes the discovery of RMC-7977 (also known as RM-042) along with evidence that this agent can overcome some forms of acquired resistance to inhibitors that target RAS-GDP isoforms. A related RAS^MULTI^(ON) inhibitor, RMC-6236, is currently in early clinical evaluation (NCT05379985).

The singular role of mutant KRAS in PDAC oncogenesis has provoked myriad strategies for therapeutic intervention. Efforts to target prenylation of RAS proteins, upstream receptors, and downstream signaling were stymied by functional redundancies and compensatory feedback mechanisms^1,9,10,15,16^. Combinatorial strategies targeting multiple pathway effectors or compensatory responses can drive greater activity, but generally at the cost of reduced tolerability. Studies of *Kras^G12D^* gene deletion in engineered mouse models demonstrate that mutant KRAS plays an essential role in the maintenance of PDAC^17–19^. This was recently bolstered by preclinical evidence showing tumor regressions in PDAC models following pharmacologic inhibition of KRAS^G12D 11,12^. The development of RAS inhibitors with broader specificity has the potential to benefit the majority of PDAC patients while countering a wider range of resistance mechanisms. However, given the critical role of RAS proteins in normal tissue homeostasis^20,21^, a prevailing question is whether broad inhibition of RAS activity in tumors can be implemented with a suitable therapeutic index^22^.
