## Extended Data Tables for "Tumor-selective effects of active RAS inhibition in pancreatic ductal adenocarcinoma"

### Sheet: ED Table 1 - Models
Extended Data Table 1 - Mouse models
Figure	Type of Preclinical Model	Location	Model Name	Mutation/Genotype	Number on animals	RMC-7977 dose (mg/kg)	Study
Fig 2a	CDX	SC	HPAF-II	KRASG12D	Vehicle n=8; RMC7977 n=8	10	Tumor growth evaluation on day 28
	CDX	Ortho	HPAF-II(O)	KRASG12D	Vehicle n=8; RMC7977 n=8	10	Tumor growth evaluation on day 21
	CDX	SC	AsPC-1	KRASG12D	Vehicle n=8; RMC7977 n=8	10	Tumor growth evaluation on day 28
	CDX	SC	Capan-1	KRASG12V	Vehicle n=10; RMC7977 n=10	10	Tumor growth evaluation on day 28
	PDX	SC	PAN022	KRASG12V	Vehicle n=3; RMC7977 n=3	10	Tumor growth evaluation on day 27
	PDX	SC	PAN035	KRASG12R	Vehicle n=3; RMC7977 n=3	10	Tumor growth evaluation on day 28
	PDX	SC	PAN047	KRASG12R	Vehicle n=3; RMC7977 n=3	10	Tumor growth evaluation on day 18 - last day of all 3 vehicles alive
	CDX	SC	Hs 766T	KRASQ61H	Vehicle n=10; RMC7977 n=10	10	Tumor growth evaluation on day 27
	CDX	SC	T3M-4	KRASQ61H	Vehicle n=10; RMC7977 n=10	10	Tumor growth evaluation on day 21
	CDX	Ortho	MIA PaCa-2(O)	KRASG12C	Vehicle n=10; RMC7977 n=10	10	Tumor growth evaluation on day 28
Fig 2b	CDX	Ortho	HPAF-II(O)	KRASG12D	Images	10	Tumor growth evaluation - Bioluminescence Images
Fig 2c	CDX	Ortho	HPAF-II(O)	KRASG12D	Vehicle n=8; RMC7977 n=8	10	Tumor growth evaluation on day 21
Fig 2d	CDX	SC	HPAF-II	KRASG12D	Vehicle n=8; RMC7977 n=8	10	Tumor growth evaluation on day 28
Fig 2e	CDX	Ortho	HPAF-II(O)	KRASG12D	Vehicle n=8; RMC7977 n=8	10	Weight change evaluation / RMC-7977 tolerability
Fig 2f	CDA	SC	KPCYc4	KrasLSL.G12D/+, p53LSL.R172H/+, Pdx1-Cretg/+, Rosa26YFP/YFP	Vehicle n=9; RMC7977 n=10	10	Tumor growth evaluation on day 14
		Ortho	KPCYc4(O)	KrasLSL.G12D/+, p53LSL.R172H/+, Pdx1-Cretg/+, Rosa26YFP/YFP	Vehicle n=10; RMC7977 n=10	10	Tumor growth evaluation on day 14
Fig 2g	CDA	Ortho	KPCYc4(O)	KrasLSL.G12D/+, p53LSL.R172H/+, Pdx1-Cretg/+, Rosa26YFP/YFP	Images	10	IHC (from PK/PD study) - pERK, CC3 at 4H
Fig 3a	CDX	SC	Capan-1	KRASG12V	Vehicle and RMC-7977 n=3/timepoint/dose	10, 25, 50	PK/PD relationship - RMC-7977 concentration (tumor and blood) vs DUSP6 (tumor)
Fig 3b	CDX	SC	Capan-1	KRASG12V	Vehicle and RMC-7977 n=3-6/timepoint/dose	10, 25, 50	PK/PD relationship - RMC-7977 concentration (tumor) vs DUSP6 (tumor)
Fig 3c	GEMM	Autochthonous	KPF/FC	KrasG12D/+, p53Flox/Flox, Pdx1-Cretg/+	Vehicle = 5; RMC7977 = 3/timepoint/dose	10, 25, 50	PK/PD relationship - RMC-7977 concentration (tumor and blood) vs pERK (tumor)
Fig 3d	GEMM	Autochthonous	KPF/FC	KrasG12D/+, p53Flox/Flox, Pdx1-Cretg/+	Vehicle = 5; RMC7977 = 3/timepoint/dose	10, 25, 50	PK/PD relationship - RMC-7977 concentration (tumor) vs pERK (tumor)
Fig 3e	CDX	SC	Multiple		Vehicle and RMC-7977 n=6/timepoint/dose	10, 25, 50	PK/PD relationship - RMC-7977 concentration (colon) vs Dusp6 (colon)
Fig 3f	CDX	SC	Multiple		Vehicle and RMC-7977 n=6/timepoint/dose	10, 25, 50	PK/PD relationship - RMC-7977 concentration (skin) vs Dusp6 (skin)
Fig 4a	CDX	SC	Capan-1	KRASG12V	Images	50	IHC (PK/PD study) - CC3 in tumor, colon and skin
Fig 4b	CDX	SC	Capan-1	KRASG12V	Vehicle and RMC-7977 n=3/timepoint/dose	10, 25, 50	IHC (PK/PD study) quantification - CC3 in tumor, colon, skin
Fig 4c	GEMM	Autochthonous	KPF/FC	KrasG12D/+, p53Flox/Flox, Pdx1-Cretg/+	Images	50	IHC (PK/PD study) - CC3 in tumor and colon
Fig 4d	GEMM	Autochthonous	KPF/FC	KrasG12D/+, p53Flox/Flox, Pdx1-Cretg/+	Vehicle = 5; RMC7977 = 3/timepoint/dose	10, 25, 50	IHC (PK/PD study) quantification - CC3 in tumor and colon
Fig 4e	GEMM	Autochthonous	KPF/FC	KrasG12D/+, p53Flox/Flox, Pdx1-Cretg/+	Images	50	IHC (PK/PD study) - Cyclin A2 in tumor and colon
Fig 4f	GEMM	Autochthonous	KPF/FC	KrasG12D/+, p53Flox/Flox, Pdx1-Cretg/+	Vehicle = 5; RMC7977 = 3/timepoint/dose	10, 25, 50	IHC (PK/PD study) quantification - Cyclin A2 in tumor and colon
Fig 5a	GEMM	Autochthonous	KPCY	KrasLSL.G12D/+, p53LSL.R172H/+, Pdx1-Cretg/+, Rosa26YFP/YFP	Vehicle n=5; RMC-7977 n=8	50	Study design
Fig 5b	GEMM	Autochthonous	KPCY	KrasLSL.G12D/+, p53LSL.R172H/+, Pdx1-Cretg/+, Rosa26YFP/YFP	Vehicle n=5; RMC-7977 n=8	50	Tumor growth evaluation
Fig 5c	GEMM	Autochthonous	KPCY	KrasLSL.G12D/+, p53LSL.R172H/+, Pdx1-Cretg/+, Rosa26YFP/YFP	Vehicle n=5; RMC-7977 n=8	50	Tumor growth evaluation
Fig 5d	GEMM	Autochthonous	KPCY	KrasLSL.G12D/+, p53LSL.R172H/+, Pdx1-Cretg/+, Rosa26YFP/YFP	Vehicle n=5; RMC-7977 n=8	50	Weight change evaluation / RMC-7977 tolerability
Fig 5e	GEMM	Autochthonous	KPC	KrasLSL.G12D/+, p53LSL.R172H/+, Pdx1-Cretg/+	Vehicle n=6; RMC-7977 n=8	50	Study design - tumor growth evaluation and single cell RNA-Seq analysis
Fig 5f	GEMM	Autochthonous	KPC	KrasLSL.G12D/+, p53LSL.R172H/+, Pdx1-Cretg/+	Vehicle n=6; RMC-7977 n=8	50	Tumor growth evaluation
Fig 5g	GEMM	Autochthonous	KPC	KrasLSL.G12D/+, p53LSL.R172H/+, Pdx1-Cretg/+	Vehicle n=6; RMC-7977 n=8	50	Tumor growth evaluation
Fig 5h	GEMM	Autochthonous	KPC	KrasLSL.G12D/+, p53LSL.R172H/+, Pdx1-Cretg/+	Vehicle n=6; RMC-7977 n=8	50	Weight change evaluation / RMC-7977 tolerability
Fig 5i	GEMM	Autochthonous	KPC	KrasLSL.G12D/+, p53LSL.R172H/+, Pdx1-Cretg/+	Vehicle n=6; RMC-7977 n=7	50	IHC (from tumor growth evaluation study) - pERK
Fig 5j	GEMM	Autochthonous	KPC	KrasLSL.G12D/+, p53LSL.R172H/+, Pdx1-Cretg/+	Vehicle n=6; RMC-7977 n=7	50	IHC (from tumor growth evaluation study) - cPARP
Fig 5k	GEMM	Autochthonous	KPC	KrasLSL.G12D/+, p53LSL.R172H/+, Pdx1-Cretg/+	Vehicle n=6; RMC-7977 n=7	50	IHC (from tumor growth evaluation study) - cyclin A2
Fig 5l	GEMM	Autochthonous	KPC	KrasLSL.G12D/+, p53LSL.R172H/+, Pdx1-Cretg/+	Vehicle n=10; RMC-7977 n=8	50	Surival study - tumor growth evaluation
Fig 5m	GEMM	Autochthonous	KPC	KrasLSL.G12D/+, p53LSL.R172H/+, Pdx1-Cretg/+	Vehicle n=10; RMC-7977 n=8	50	Surival study
ED Fig 2a	CDX	SC	T3M-4	KRASQ61H	n=10	10	Tumor growth evaluation on day 21
	CDX	SC	AsPC1	KRASG12D	n=8	10	Tumor growth evaluation on day 28
	PDX	SC	PAN035	KRASG12R	n=3	10	Tumor growth evaluation on day 28
	CDX	SC	Capan-1	KRASG12V	n=10	10	Tumor growth evaluation on day 28
	CDX	SC	HPAF-II	KRASG12D	n=8	10	Tumor growth evaluation on day 28
	CDX	Ortho	HPAF-II(O)	KRASG12D	n=8	10	Tumor growth evaluation on day 21
	CDX	SC	Hs 766T	KRASQ61H	n=10	10	Tumor growth evaluation on day 27
	PDX	SC	PAN022	KRASG12V	n=3	10	Tumor growth evaluation on day 27
	PDX	SC	PAN047	KRASG12R	n=3	10	Tumor growth evaluation on day 21
	CDX	Ortho	MIA PaCa-2(O)	KRAS G12C	n=10	10	Tumor growth evaluation on day 28
ED Fig 2b	CDX	SC	T3M-4	KRASQ61H	Vehicle n=10; RMC-7977 n=10	10	Tumor growth evaluation on day 21
ED Fig 2c	CDX	SC	AsPC1	KRASG12D	Vehicle n=8; RMC-7977 n=8	10	Tumor growth evaluation on day 28
ED Fig 2d	PDX	SC	PAN035	KRASG12R	Vehicle n=3; RMC-7977 n=3	10	Tumor growth evaluation on day 28
ED Fig 2e	CDX	SC	Capan-1	KRASG12V	Vehicle n=10; RMC-7977 n=10	10	Tumor growth evaluation on day 28
ED Fig 2f	CDX	SC	Hs 766T	KRASQ61H	Vehicle n=10; RMC-7977 n=10	10	Tumor growth evaluation on day 27
ED Fig 2g	PDX	SC	PAN022	KRASG12V	Vehicle n=3; RMC-7977 n=3	10	Tumor growth evaluation on day 27
ED Fig 2h	PDX	SC	PAN047	KRASG12R	Vehicle n=3; RMC-7977 n=3	10	Tumor growth evaluation on day 18 - last day of all 3 vehicles alive
ED Fig 2i	CDX	Ortho	MIA PaCa-2(O)	KRAS G12C	Vehicle n=10; RMC7977 n=10	10	Tumor growth evaluation on day 28
ED Fig 2j	CDX	SC	T3M-4	KRASQ61H	Vehicle n=10; RMC-7977 n=10	10	Weight change evaluation / RMC-7977 tolerability
ED Fig 2k	CDX	SC	AsPC1	KRASG12D	Vehicle n=8; RMC-7977 n=8	10	Weight change evaluation / RMC-7977 tolerability
ED Fig 2l	PDX	SC	PAN035	KRASG12R	Vehicle n=3; RMC-7977 n=3	10	Weight change evaluation / RMC-7977 tolerability
ED Fig 2m	CDX	SC	Capan-1	KRASG12V	Vehicle n=10; RMC-7977 n=10	10	Weight change evaluation / RMC-7977 tolerability
ED Fig 2n	CDX	SC	HPAF-II	KRASG12D	Vehicle n=8; RMC7977 n=8	10	Weight change evaluation / RMC-7977 tolerability
ED Fig 2o	CDX	SC	Hs 766T	KRASQ61H	Vehicle n=10; RMC-7977 n=10	10	Weight change evaluation / RMC-7977 tolerability
ED Fig 2p	PDX	SC	PAN022	KRASG12V	Vehicle n=3; RMC-7977 n=3	10	Weight change evaluation / RMC-7977 tolerability
ED Fig 2q	PDX	SC	PAN047	KRASG12R	Vehicle n=3; RMC-7977 n=3	10	Weight change evaluation / RMC-7977 tolerability
ED Fig 2r	CDX	Ortho	MIA PaCa-2(O)	KRASG12C	Vehicle n=10; RMC7977 n=10	10	Weight change evaluation / RMC-7977 tolerability
ED Fig 2s	CDA	SC	KPCYc4	KrasLSL.G12D/+, p53LSL.R172H/+, Pdx1-Cretg/+, Rosa26YFP/YFP	Vehicle n=9; RMC7977 n=10	10	Surival study
ED Fig 2t	CDA	Ortho	KPCYc4(O)	KrasLSL.G12D/+, p53LSL.R172H/+, Pdx1-Cretg/+, Rosa26YFP/YFP	Vehicle n=10; RMC7977 n=10	10	Surival study
ED Fig 2u	CDA	Ortho	KPCYc4(O)	KrasLSL.G12D/+, p53LSL.R172H/+, Pdx1-Cretg/+, Rosa26YFP/YFP	Images	10	IHC (from tumor growth evaluation study) - pERK at 24H
ED Fig 3a	GEMM	Autochthonous	KPFl/FlC	KrasG12D/+, p53Flox/Flox, Pdx1-Cretg/+	Vehicle = 5; RMC7977 = 3/timepoint/dose	10, 25, 50	IHC (PK/PD study) quantification - pERK in tumor
ED Fig 3b	CDX	SC	Multiple		Vehicle and RMC-7977 n=3/timepoint/dose	10, 25, 50	PK/PD relationship - RMC-7977 concentration (colon) vs Dusp6 (colon)
ED Fig 3c	CDX	SC	Multiple		Vehicle and RMC-7977 n=3/timepoint/dose	10, 25, 50	PK/PD relationship - RMC-7977 concentration (skin) vs Dusp6 (skin)
ED Fig 3d	GEMM	Autochthonous	KPF/FC	KrasG12D/+, p53Flox/Flox, Pdx1-Cretg/+	Vehicle = 5; RMC7977 = 3/timepoint/dose	10, 25, 50	IHC (PK/PD study) quantification - pERK in colon
ED Fig 3e	GEMM	Autochthonous	KPF/FC	KrasG12D/+, p53Flox/Flox, Pdx1-Cretg/+	Vehicle = 5; RMC7977 = 3/timepoint/dose	10, 25, 50	PK/PD relationship - RMC-7977 concentration (colon) vs pERK (colon)
ED Fig 4a	GEMM	Autochthonous	KPC	KrasLSL.G12D/+, p53LSL.R172H/+, Pdx1-Cretg/+	Vehicle n=6; RMC-7977 n=7	50	IHC (from tumor growth evaluation study) - CC3
ED Fig 4b	GEMM	Autochthonous	KPC	KrasLSL.G12D/+, p53LSL.R172H/+, Pdx1-Cretg/+	Vehicle n=10; RMC-7977 n=8	50	Weight change evaluation / RMC-7977 tolerability
Abbreviations
CDX	Human cell-line derived xenograft
PDX	Human patient-derived xengraft
CDA	Mouse syngeneic cell-line derived allograft
GEMM	Genetically engineered mouse model

### Sheet: ED Table 2 - PKPD
Extended Data Table 2 - Pharmacokinetic data from animal models and tissues
		Capan-1 Xenograft 10 mg/kg	Capan-1 Xenograft 25 mg/kg	Capan-1 Xenograft 50 mg/kg	KPCY (Subcutaneous) 10 mg/kg	KPCY (orthotopic) 10 mg/kg	KPf/fC 10 mg/kg	KPf/fC 25 mg/kg	KPf/fC 50 mg/kg	Xenograft tumor bearing 10 mg/kg a	Xenograft tumor-bearing 25 mg/kg a	Xenograft tumor bearing 50 mg/kg a
Blood	AUC0-24 (h x ng/mL)	14400	43200	73600	10100	5850	2840	6510	20000	14300	40000	82200
	Cmax (ng/mL)	1950	5850	8710	1440	1520	429	939	3090	1910	5380	8470
	t1/2 (h)	3.9	4.4	3.9	2.5	2.7	3.3	3.1	2.6	3.6	4.2	4.2
Tumor	AUC0-48 (h x ng/mL)	40400	151000	333000	17900	16700	10600	22100	53900	-	-	-
	Cmax (ng/mL)	2230	10500	20000	1300	2280	1540	2840	7920	-	-	-
	t1/2 (h)	8.5	6.9	6.9	3.7	3.5	5.5	5.5	2.7	-	-	-
	Kp (tumor:blood)	2.80556	3.49537	4.52446	1.77228	2.8547	3.73239	3.39478	2.695	-	-	-
Normal Colon	AUC0-48 (h x ng/mL)	-	-	-			15000	51000	63400	44500	119000	266000
	Cmax (ng/mL)	-	-	-			2030	4930	8800	4270	12200	22600
	t1/2 (h)	-	-	-			5.2	2.8	3.2	3.5	4.9	5.6
Normal Skin	AUC0-48 (h x ng/mL)	-	-	-			-	-	-	21800	79200	187000
	Cmax (ng/mL)	-	-	-			-	-	-	1900	6370	13200
	t1/2 (h)	-	-	-			-	-	-	5.7	4.9	6.3
a Average from 6 subcutaneous xenograft tumor bearing Balb/c nude mice per time point
